# A standardized gnotobiotic mouse model harboring a minimal 15-member mouse gut microbiota recapitulates SOPF/SPF phenotypes

**DOI:** 10.1101/2019.12.30.890954

**Authors:** Marion Darnaud, Filipe De Vadder, Pascaline Bogeat, Lilia Boucinha, Anne-Laure Bulteau, Andrei Bunescu, Céline Couturier, Ana Delgado, Hélène Dugua, Céline Elie, Alban Mathieu, Tereza Novotná, Djomangan Adama Ouattara, Séverine Planel, Adrien Saliou, Dagmar Šrůtková, Jennifer Yansouni, Bärbel Stecher, Martin Schwarzer, François Leulier, Andrea Tamellini

**Affiliations:** BIOASTER, Institut de Recherche Technologique, 40 avenue Tony Garnier, 69007 Lyon, France; Institut de Génomique Fonctionnelle de Lyon, Université de Lyon, Ecole Normale Supérieure de Lyon, Centre National de la Recherche Scientifique, Université Claude Bernard Lyon 1, Unité Mixte de Recherche 5242, 46 Allée d’Italie, 69364 Lyon, Cedex 07, France; Laboratory of Gnotobiology, Institute of Microbiology of the Czech Academy of Sciences, 54922 Nový Hrádek, Czech Republic; Max von Pettenkofer Institute of Hygiene and Medical Microbiology, Ludwig-Maximilians-University of Munich, 80336 Munich, Germany; German Center for Infection Research (DZIF); Partner Site Munich.

**Author notes:** Co-Senior authorship (Martin Schwarzer, François Leulier, Andrea Tamellini).

**Keywords:** Gnotobiology, minimal mouse gut microbiota, standardization, bacterial isolation, phenotype

## Abstract

*Mus musculus* is the classic mammalian model for biomedical research. Despite global efforts to standardize breeding and experimental procedures, the undefined composition and interindividual diversity of the microbiota of laboratory mice remains a limitation. In an attempt to standardize the gut microbiome in preclinical mouse studies, we developed a simplified mouse microbiota composed of 15 strains from 7 of the 20 most prevalent bacterial families representative of the fecal microbiota of C57BL/6J Specific (and Opportunistic) Pathogen-Free (SPF/SOPF) animals and derived a new standardized gnotobiotic mouse model called GM15. GM15 recapitulates extensively the functionalities found in the C57BL/6J SOPF microbiota metagenome, and GM15 animals are phenotypically similar to SOPF or SPF animals in two different facilities. They are also less sensitive to the deleterious effects of post-weaning malnutrition. The GM15 model provides increased reproducibility and robustness of preclinical studies by limiting the confounding effect of fluctuation in microbiota composition, and offers new opportunities for research focused on how the microbiota shapes host physiology in health and disease.
