## supplemental table 2 for "A standardized gnotobiotic mouse model harboring a minimal 15-member mouse gut microbiota recapitulates SOPF/SPF phenotypes"

### Sheet: GM15_primers
Target	Phylum	Family	Forward primer sequence (5'→3')	Reverse primer sequence (5'→3')	Detection limit (CFU/g)
Bacteroides acidifaciens MD185	Bacteroidetes	Bacteroidaceae	CGTCTATCTTGCGGAAAGCA	CCTACAACTGGGGAGTTACCA	314200
Bacteroides caecimuris MD237	Bacteroidetes	Bacteroidaceae	GCAATGGGCTTTCGGTCAA	CCGAAAAGGCAGGGTTTCAA	17724.5
Parabacteroides goldsteinii MD072	Bacteroidetes	Tannerellaceae	CGTCACGGCCTACCAGATAA	CCTAACCGTCCACGACAAAGTA	162625
Clostridium cocleatum I50	Firmicutes	Erysipelotrichaceae	ACAGAGAGGCGAAGAAGGAC	GACGGATCTCTGCATGCTTAC	4054.19
Enterocloster clostridioformis YL32	Firmicutes	Lachnospiraceae	ATTGACGCCGGTATCCACAA	AGTTGCGGCAATAGGCGATA	244537
Clostridium sp. MD294	Firmicutes	Lachnospiraceae	TTGTCCTGTCCTTGCGTTCC	GCTTGAAAACAGGCGCAGAC	272.898
Clostridium sp. MD300	Firmicutes	Lachnospiraceae	AAACGGGCAAATTCCAATCCC	ACTGGGCTGCTCTTTTGATACA	12474.6
Subtilibacillum caecimuris MD335	Firmicutes	Lachnospiraceae	GAGCTGCCTTCAAACCGTAC	GCAGACTACAGACCGACTCTTA	13797.9
Longibacillum caecimuris MD329	Firmicutes	Lachnospiraceae	CGTGCGCGTCAAAGGTGATA	ATCACTTGATGCGGCGCTTA	657272
Irregularicoccus caecimuris MD308	Firmicutes	Lachnospiraceae	TCCCTGATCCACACTCTTTCC	GTTGCTGCTTGACACGGTAA	554378
Lactobacillus johnsonii MD006	Firmicutes	Lactobacillaceae	TCCGCGATGTCGAGCTTAA	ACGTCAACTACGTCACCTTCA	58983.7
Ligilactobacillus murinus MD040	Firmicutes	Lactobacillaceae	GCCACCACGATTGATGATACC	TGGCTACAAGGGTCTTGTTGAA	921.682
Limosilactobacillus reuteri MD207	Firmicutes	Lactobacillaceae	TGCTGCCGGCCTTTTATACA	CTCCGTCCATCGCGAAACTA	807.772
Anaerotruncus colihominis JM4-15	Firmicutes	Ruminococcaceae	GAGGTGGGAAGTTGCCAAAA	CGTGGCTGGCTTTGAAGAA	16308.3
Escherichia coli Mt1B1	Proteobacteria	Enterobacteriaceae	GGCACCATTTTGCCTAGTTCC	ATCGTACCCCAAACCGACAC	242295
All bacteria (73,8% Silva database)	NA	NA	GTGSTGCAYGGYTGTCGTCA	ACGTCRTCCMCACCTTCCTC	511841
